# Meiotic recombination in *Leptosphaeria maculans* favours the rise of transgressive isolates adapted to a nonhost species, *Brassica carinata*

**DOI:** 10.1101/2024.02.15.580423

**Authors:** Julie M. Noah, Mathilde Gorse, Carole-Anne Romain, Elise J. Gay, Thierry Rouxel, Marie-Hélène Balesdent, Jessica L. Soyer

## Abstract

*Leptosphaeria maculans* is one of the major fungal pathogens on oilseed rape (*Brassica napus*), causing stem canker disease. The closely related *Brassica* species *Brassica nigra*, *Brassica juncea,* and *Brassica carinata* display extreme resistance toward stem canker. In this study, we demonstrate the nonhost status of *B. carinata* toward *L. maculans* in France through field experiments and inoculations performed in controlled conditions. A few isolates moderately adapted to *B. carinata*, in controlled conditions, were recovered in the field on *B. nigra* leaves, allowing us to investigate the unusual *B. carinata* – *L. maculans* interactions using molecular, macroscopic, and microscopic analyses. A cross between a *L. maculans* isolate adapted to *B. napus* and an isolate moderately adapted to *B. carinata* allowed the generation, in the lab, of recombinant *L. maculans* strains better adapted to *B. carinata* than the natural parental isolate obtained from *B. nigra*, and highlighted the polygenic determinism of the adaptation of *L. maculans* to *B. carinata* and *B. napus*. This biological material will allow further investigation of the molecular determinants of the adaptation of *L. maculans* to nonhost species and elucidate the genetic resistance basis of *B. carinata*.
