## Supplemental tables for "Meiotic recombination in *Leptosphaeria maculans* favours the rise of transgressive isolates adapted to a nonhost species, *Brassica carinata*": suppl_table1_VF.xlsx

### Sheet: Feuil1
Table S1. List and characteristics of Leptosphaeria maculans isolates used and their pathogenicity on Brassica napus and Brassica carinata
Isolate ID	Geographical origine	Isolated from	Reference	Pathogenicity on B. napus cv. Westar		Pathogenicity on B. carinata D5.6.12
				Mean scorea	Standard error	Mean scorea	Standard error
IBCN14	Australia	Brassica stubble	Balesdent et al., 2005	4.77778	0.440959	1	0
IBCN18	Australia	Brassica stubble	Balesdent et al., 2005	5.33333	0.5	1.22222	0.440959
IBCN80	Canada	Brassica stem	Balesdent et al., 2005	5.375	0.517549	1	0
JN2 (v23.1.2)	lab isolate	na	Balesdent et al., 2005	5.1	0.567646	1	0
JN3 (v23.1.3)	lab isolate	na	Balesdent et al., 2005	4.56667	0.349603	1.28317	0.386419
Lm-rn1	France	Raphanus sativus	this study	4.55556	0.527046	1	0
Lm-rn3	France	Raphanus sativus	this study	3.4	1.7127	1	0
Nz-T4	New Zealand	B. napus rapifera	Balesdent et al., 2005	5	0	1	0
PHW 1223	Australia	B. napus	Balesdent et al., 2005	4.88889	0.781736	1	0
PHW 1245	France	B. oleracea	Balesdent et al., 2005	4.83333	0.389249	1	0
pt10	Portugal	B. napus	Godinho et al., 2013	3.88889	1.16667	1	0
pt19	Portugal	B. napus	Godinho et al., 2013	4.66667	0.5	1	0
UWA lm192	Australia	B. napus (cv Hyola)	unpublished	4.45455	0.687552	1.1	0.316228
UWA M3	Australia	B. napus	Balesdent et al., 2005	4.81818	0.40452	1	0
UWA S7	Australia	B. napus	Balesdent et al., 2005	4.63636	1.20605	1	0
WAC 4060	Australia	B. napus	unpublished	4.63636	0.504525	1	0
WAC 4066	Australia	B. napus	unpublished	5.2	0.421637	1	0
WAC 4073	Australia	B. napus	unpublished	4.7	0.483046	1	0
WAC 4108	Australia	B. napus	unpublished	5.36364	0.504525	1.1	0.316228
WAC 4113	Australia	B. napus	unpublished	5.09091	0.301511	1	0
WAC 4115	Australia	B. napus	unpublished	4.9	0.316228	1	0
WAC 4130	Australia	B. napus	unpublished	4.41667	0.514929	1.11111	0.333333
WAC 4132	Australia	B. napus	unpublished	5	0	1	0
WAC 4135	Australia	B. napus	unpublished	4.41667	0.514929	1	0
WAC 4139	Australia	B. napus	unpublished	4.6	0.516398	1	0
WT 12	Australia	B. napus (cv Westar)	Dilmaghani et al., 2012	5.16667	0.389249	1.11111	0.333333
WT 28	Australia	B. napus (cv Westar)	Dilmaghani et al., 2012	5.08333	0.288675	1.22222	0.440959
WT 34	Australia	B. napus (cv Westar)	Dilmaghani et al., 2012	5	0.471405	1	0
WT 36	Australia	B. napus (cv Westar)	Dilmaghani et al., 2012	4.5	1.2693	1	0
WT 41	Australia	B. napus (cv Westar)	Dilmaghani et al., 2012	4.5	1.2693	1	0
WT 42	Australia	B. napus (cv Westar)	Dilmaghani et al., 2012	4.8	0.421637	1	0
WT 48	Australia	B. napus (cv Westar)	Dilmaghani et al., 2012	5	0	1.75	0.886405
WT 66	Australia	B. napus (cv Westar)	Dilmaghani et al., 2012	4.375	1.40789	1	0
WT 72	Australia	B. napus (cv Westar)	Dilmaghani et al., 2012	4.8	0.421637	1	0
HB10.01	France	B. nigra ‘Junius’	this study	1	0	1	0
HB10.02	France	B. nigra ‘Junius’	this study	1	0	2	0.816497
HB10.03	France	B. nigra ‘Junius’	this study	1	0	1.66667	0.516398
HB10.04	France	B. nigra ‘Junius’	this study	1	0	2.75	0.707107
HB10.05	France	B. nigra ‘Junius’	this study	1	0	1.11111	0.333333
HB10.06	France	B. nigra ‘Junius’	this study	4	0	1	0
HB10.07	France	B. nigra ‘Junius’	this study	1	0	2.77778	0.440959
HB10.08	France	B. nigra ‘Junius’	this study	1	0	3	0.707107
HB10.10	France	B. nigra ‘Junius’	this study	1	0	1	0
HB10.11	France	B. juncea ‘Picra’	this study	3.18182	1.4013	1	0
HB10.12	France	B. juncea ‘Picra’	this study	2.90909	1.51357	1	0
HB10.13	France	B. juncea ‘Picra’	this study	4	0	1	0
HB10.14	France	B. napus rapifera	this study	3.57143	1.13389	1	0
HB10.15	France	B. napus rapifera	this study	3.45455	1.21356	1	0
HB10.16	France	Sinapis arvensis	this study	4	0	1	0
HB10.17	France	Raphanus raphanistrum	this study	3	1.29099	1	0
HB10.18	France	Eruca sativa	this study	2.5	1.5667	1	0
HB10.19	France	B. nigra ‘Junius’	this study	1	0	2.88889	0.600925
HBS7	France	B. napus-B. nigra addition line	Petit-Houdenot et al., 2019	2.2	1.64317	1	0
aSymptoms were evaluated on 10-12 plantlets of B. napus and B. carinata and were evaluated as described in Balesdent et al., 2001, with a score of 1-3 corresponding to an avirulent isolate and a resistant plant and scores ranging from 4 to 6 corresponding to a virulent isolate and a susceptible plant, according to the IMASCORE scale.
