## Supplemental tables for "Meiotic recombination in *Leptosphaeria maculans* favours the rise of transgressive isolates adapted to a nonhost species, *Brassica carinata*": suppl_table2_VF.xls

### Sheet: suppl_table_1
Table S2. Accessions of Brassica carinata retrieved from the IPK genebank and tested for their resistance toward different isolates of Leptosphaeria maculans
accession number	datea	originb	Mean disease scorec
			JN3	JN2	HB10.19d	V77.1.11d	IBCN80d	IBCN14d
BRA.489	1960	ETH	1	1	1.3	2.5	1	1.5
BRA.927	1971	ETH	1	1	1.5	2.5	1	1
BRA.1028	1979	ZMB	1	1	1.6	2.2	1	1
BRA.1029	1979	ZMB	1	1.25	1.9	4.3	1	1
BRA.1030	1979	ZMB	1	1	1.4	2.2	1	1
BRA.1031	1979	ZMB	1	1	1.75	1	1	1
BRA.1043	1980	SWE	1	1	2.3	2.5	1	1.5
BRA.1150	1985	ETH	1	1	1	1.75	1	1
BRA.1154	1985	ETH	-	-	1	3	-	1
BRA.1156	1985	ETH	1.2	1	1.75	2.2	1	1
BRA.1158	1985	ETH	1	1	1.4	2.8	1	1
BRA.1175	1986	ETH	1	1	1.5	2.2	1	1
BRA.1181	1986	ETH	1	1	2.5	1.8	1	1
BRA.1182	1986	ETH	1	1	1.6	1	1	1
BRA.1198	1987	ETH	1	1	1.6	1.6	1	1
BRA.2030	2002-11-19	ETH	1	1	1.2	3.5	1	1
BRA.2095	2002-11-20	ETH	1	1.5	1.8	4	1	1
BRA.2123	2002-11-20	ETH	1	1.2	1.5	2.8	1	1
BRA.2124	2002-11-20	ETH	4.2	4.2	1.3	2	4.2	3.4
BRA.2126	2002-11-20	ETH	1	1	1.6	4.7	1	1
BRA.2134	2002-11-20	ETH	1	1.4	1.9	3.2	1	1.2
BRA.2158	2002-11-20	ETH	1	1	1.7	3.75	1	1.2
BRA.2229	2002-11-20	ETH	1	1	1.75	3.2	1	1
BRA.2242	2002-11-20	ETH	1	1	1.5	3.2	1	1.2
BRA.2252	2002-11-20	ETH	2	1	1.3	3.8	2	1
BRA.2263	2002-11-20	ETH	1.8	-	1.8	3	1.4	1
BRA.2264	2002-11-20	PAK	1.8	1.7	2.3	3.75	1.2	1.5
BRA.2275	2002-11-20	ETH	1.3	1	2.2	3.6	1.2	1.2
BRA.2276	2002-11-20	ETH	1.4	-	1.6	1.4	1.6	1.25
BRA.2288	2002-11-21	ETH	1.4	-	1.6	3.3	1.6	1
BRA.2427	2002-11-22	ETH	1	1.3	1	3	1.2	1.3
BRA.2435	2002-11-22	ETH	1	1	2	3	1	1
BRA.2452	2002-11-22	ETH	1	1	1.75	2.2	1	1.2
BRA.2463	2002-11-22	ETH	1	1.2	1.75	2.6	1	1.3
BRA.2471	2002-11-22	ETH	1.2	1.2	2.1	2.5	1.25	1
BRA.2478	2002-11-22	ETH	1.1	1.2	1	2.7	-	-
BRA.2494	2002-11-22	ETH	1	1	1	2.3	-	-
BRA.2497	2002-11-22	ETH	1	1.2	1	2	-	-
BRA.2506	2002-11-22	ETH	1.1	1.25	1	3.1	-	-
BRA.2521	2002-11-22	ETH	1.1	1	1	3.2	-	-
BRA.2522	2002-11-22	ETH	1.2	1.2	1.1	3.5	-	-
BRA.2527	2002-11-22	ETH	1.1	1.1	1.1	3.75	-	-
BRA.2542	2002-11-22	ETH	1	1	1	3.3	-	-
BRA.2553	2002-11-22	ETH	1	1.2	1.2	4.3	-	-
BRA.2566	2002-11-25	ETH	1	1	1.2	3.1	-	-
BRA.2570	2002-11-25	ETH	1	1	1	4	-	-
BRA.2578	2002-11-25	ETH	1.1	1.2	1	2.8	-	-
BRA.2581	2002-11-25	ETH	1	1.25	1	3.25	-	-
BRA.2585	2002-11-25	ETH	1.2	1.5	1	3.1	-	-
BRA.2592	2002-11-25	ETH	1	1	1.1	4.4	-	-
BRA.2604	2002-11-25	ETH	1.1	1	1.3	3.8	-	-
BRA.3008	2009-03-17	ETH	1.3	1.1	1.1	3.3	-	-
aacquisition date from the IPK Genebank;
bcountry of origin; ETH, Ethiopia;
Cmean of the symptoms assessed using the IMASCORE rating scale (Balesdent et al., 2001);
dorigin of the L. maculans isolates: HB10.19 and V77.1.11, this study; IBCN14 and IBCN80 are reference isolates of L. maculans included in the International Blackleg of Crucifer Network collection (Balesdent et al., 2005).
