## Supplemental tables for "Meiotic recombination in *Leptosphaeria maculans* favours the rise of transgressive isolates adapted to a nonhost species, *Brassica carinata*": suppl_table_3_primers.xlsx

### Sheet: Feuil1
Table S3. Primers used for PCR and qPCR amplification in this study.
Amplified gene	Primers	Sequence (5' - 3')	Details
Internal Transcribed Spacer (ITS)	For ITS1F	CTTGGTCATTTAGAGGAAGTAA	Amplicon size : 554 bp. Tm : 60°C (Mendes-Pereire et al., 2003)
	Rev ITS4	TCCTCCGCTTATTGATATGC
Elongation Factor (EF1-α)	For LMB_EF1_F5	TGGACACTTCTTCTTGACAA	Amplicon size 153pb. Tm : 60°C (from Jacques et al., 2021)
	Rev LMB_EF1_R5	GGTCTCGAACTTCCAGAG
	Probe LMB_P	TACCACGTTCACGCTCGGCC
Actin (ACT)	For LBB_ACT_F1	TTGAGAGCGGTGGCATCCA	Amplicon size : 147 bp. Tm : 60° (from Jacques et al., 2021)
	Rev LBB_ACT_R2	CACCAGACTGTGTCTTTGTC
